# Rapid evolutionary responses to climate change in maritime pine (*Pinus pinaster* Ait.) despite widespread adaptive lag

**DOI:** 10.64898/2026.10.14.759087

**Authors:** Thomas Francisco, Isabelle Lesur-Kupin, Ivan Scotti, Camilla Avanzi, Francesca Bagnoli, Giovanni G. Vendramin, Delphine Grivet, Marjana Westergren, Elia Vajana, Juliette Archambeau, Andrea Piotti, Santiago C. González-Martínez

## Abstract

Climate change is profoundly affecting species worldwide and poses a major threat to their long-term persistence. Although trees may have the potential for rapid adaptation to changing climates, empirical evidence remains limited, and whether these long-lived organisms can adapt quickly enough to keep pace with ongoing climate change is still an open question. To investigate real-time responses to contemporary climate change, we combined genomic data from 82 range-wide populations of the widespread tree Pinus pinaster Ait. with intensive sampling of two successive cohorts from two natural populations. Using an original genotype-environment association (GEA) approach to quantify climate (mal)adaptation, we found that most individuals from both target populations showed evidence of an adaptive lag to current climatic conditions, and are predicted to face substantial risk of maladaptation under future climates. Importantly, changes in genomic composition at climate-associated loci between cohorts were consistent with rapid evolutionary responses to ongoing climate change and could not be explained by neutral demographic processes alone, as supported by forward-time genetic simulations. We also observed a lower realised genetic load in the younger cohort, suggesting that the dynamics of deleterious mutations may change with climatic pressure. Our work provides evidence suggesting genetic responses to contemporary climate change within a single generation, including signals of rapid evolutionary changes in genomic composition at climate-associated loci and signatures of purifying selection, despite widespread adaptive lag to current climates. These findings challenge the view that trees only respond slowly to environmental change and highlight the need to integrate evolutionary dynamics into predictive models of species persistence under future climates.
