## Supplementary_File1 for "Rapid evolutionary responses to climate change in maritime pine (*Pinus pinaster* Ait.) despite widespread adaptive lag"

### Sheet: Supplementary_File_1
	Supplementary File 1. Overview of sample identifiers and population assignment. Lists of the individuals and corresponding population assigment, comprising 1,518 trees across 82 populations.

### Sheet: Population range-wide dataset
Population overview and geographic coordinates. Lists of populations with the corresponding sample size (N), geographic coordinates and country of origin.
Population	N	Latitude (°)	Longitude (°)	Country
ABA	22	36.819	8.67873	Tunisia
ADE	21	35.1386	-5.08083	Morocco
AHI	22	39.888	-0.332315	Spain
ALG	21	36.848	4.899	Algeria
ALT	8	43.2834	-6.49427	Spain
ANI	12	41.9678	9.284	France
ANO	11	44.4175	8.67106	Italy
ARM	8	43.3048	-6.45827	Spain
ARN	17	40.1948	-5.11621	Spain
BAV	16	41.7961	9.2351	France
BAY	15	41.523	-2.87743	Spain
BEN	22	40.0787	0.024956	Spain
BOI	16	42.4463	8.82547	France
BON	8	39.9859	-1.66073	Spain
CAD	8	43.54	-6.41785	Spain
CAG	11	41.5972	9.14221	France
CAR	6	41.1719	-4.27738	Spain
CAS	8	43.5008	-6.98251	Spain
CAZ	21	37.9178	-2.92713	Spain
CEN	9	40.2784	-4.49128	Spain
COC	17	41.2547	-4.49783	Spain
COD	22	41.2822	-1.41792	Spain
CPA	22	39.1781	-0.945833	Spain
CUE	23	41.3746	-4.48404	Spain
EST	21	36.5162	-5.1208	Spain
FCN	29	38.4165	-4.25414	Spain
GAU	22	36.5321	-5.30134	Spain
GEA	22	40.3648	-1.35139	Spain
GIR	21	41.8986	3.03241	Spain
GUA	12	42.1731	8.87853	France
HOU	25	45.1833	-1.15	France
JUB	21	36.5234	-5.18489	Spain
KUD	14	35.4667	-5.38333	Morocco
LAM	9	43.5588	-6.21887	Spain
LCO	46	43.082	2.878	France
LEI	21	39.7833	-8.9575	Portugal
LIM	25	44.0523	-1.30067	France
MAD	22	35.182	-5.2267	Morocco
MAG	15	44.0512	9.97057	Italy
MAU	15	43.2332	6.36537	France
MAZ	21	40.9725	-2.22207	Spain
MIM	18	44.1342	-1.30317	France
MON	6	44.0119	10.1839	Italy
MTG	21	40.0297	-0.643612	Spain
MUR	7	43.1392	11.349	Italy
OLB	20	40.1733	-0.622966	Spain
OLO	24	46.5659	-1.83061	France
ONA	24	42.7626	-3.53504	Spain
ORI	23	37.5312	-2.35114	Spain
OVA	22	40.865	-8.56	Portugal
PAN	17	36.7917	12	Italy
PCI	22	35.9056	-5.46339	Morocco
PDL	22	41.1655	0.865478	Spain
PET	22	44.064	-1.29956	France
PEZ	22	37.2739	-3.36944	Spain
PFQ	21	40.3655	-6.38471	Spain
PIN	12	42.4272	9.2275	France
PLE	19	47.7812	-2.34367	France
PUE	7	43.5479	-6.63137	Spain
QUA	16	38.9716	-0.358844	Spain
QUI	22	41.5333	-2.58333	Spain
RIO	24	38.4848	-2.4253	Spain
ROS	10	44.551	8.64537	Italy
SAC	10	42.1183	-8.36444	Spain
SAH	22	40.3814	-6.56225	Spain
SAL	10	41.8346	-3.06272	Spain
SCD	22	39.7489	-0.495417	Spain
SEB	24	43.82	7.71	Italy
SEG	19	42.8167	-8.45	Spain
SID	22	31.5062	-6.99453	Morocco
SIE	8	43.528	-6.49322	Spain
SIN	22	39.7909	-1.20319	Spain
SOB	24	42.7895	-3.08584	Spain
STJ	25	46.7639	-2.02864	France
TAB	22	36.957	8.732	Tunisia
TAJ	22	33.8333	-3.98333	Morocco
TAL	46	40.0004	-5.62292	Spain
TAM	14	33.6	-5.01667	Morocco
TBY	22	42.2936	-6.21234	Spain
VER	25	45.5519	-1.09056	France
VMA	21	39.9655	-0.401219	Spain
VMQ	10	40.5163	-4.31113	Spain

### Sheet: Individual range-wide dataset
Lists of individuals with the corresponding population of origin.
Individual	Population
ABA01	ABA
ABA02	ABA
ABA03	ABA
ABA04	ABA
ABA05	ABA
ABA06	ABA
ABA07	ABA
ABA08	ABA
ABA09	ABA
ABA10	ABA
ABA11	ABA
ABA12	ABA
ABA13	ABA
ABA14	ABA
ABA15	ABA
ABA16	ABA
ABA17	ABA
ABA18	ABA
ABA19	ABA
ABA20	ABA
ABA21	ABA
ABA22	ABA
ADE01	ADE
ADE02	ADE
ADE03	ADE
ADE04	ADE
ADE05	ADE
ADE06	ADE
ADE07	ADE
ADE08	ADE
ADE09	ADE
ADE10	ADE
ADE11	ADE
ADE12	ADE
ADE13	ADE
ADE14	ADE
ADE15	ADE
ADE16	ADE
ADE17	ADE
ADE18	ADE
ADE19	ADE
ADE20	ADE
ADE21	ADE
AHI01	AHI
AHI02	AHI
AHI03	AHI
AHI04	AHI
AHI05	AHI
AHI06	AHI
AHI07	AHI
AHI08	AHI
AHI09	AHI
AHI10	AHI
AHI11	AHI
AHI12	AHI
AHI13	AHI
AHI14	AHI
AHI15	AHI
AHI16	AHI
AHI17	AHI
AHI18	AHI
AHI19	AHI
AHI20	AHI
AHI21	AHI
AHI22	AHI
ALG01	ALG
ALG02	ALG
ALG03	ALG
ALG04	ALG
ALG05	ALG
ALG06	ALG
ALG07	ALG
ALG08	ALG
ALG09	ALG
ALG11	ALG
ALG12	ALG
ALG13	ALG
ALG14	ALG
ALG15	ALG
ALG16	ALG
ALG18	ALG
ALG19	ALG
ALG20	ALG
ALG21	ALG
ALG22	ALG
ALG24	ALG
ALT02	ALT
ALT03	ALT
ALT04	ALT
ALT05	ALT
ALT06	ALT
ALT08	ALT
ALT09	ALT
ALT10	ALT
ANI02a	ANI
ANI03a	ANI
ANI05a	ANI
ANI09a	ANI
ANI10a	ANI
ANI13a	ANI
ANI14a	ANI
ANI15a	ANI
ANI19a	ANI
ANI20a	ANI
ANI23a	ANI
ANI27a	ANI
ANO01	ANO
ANO02	ANO
ANO03	ANO
ANO04	ANO
ANO05	ANO
ANO06	ANO
ANO07	ANO
ANO08	ANO
ANO10	ANO
ANO11	ANO
ANO12	ANO
ARM01	ARM
ARM02b1	ARM
ARM03	ARM
ARM04	ARM
ARM06	ARM
ARM07	ARM
ARM09	ARM
ARM10	ARM
ARN01b1	ARN
ARN02	ARN
ARN03b1	ARN
ARN04	ARN
ARN05b1	ARN
ARN10	ARN
ARN11	ARN
ARN12	ARN
ARN13	ARN
ARN15	ARN
ARN18	ARN
ARN19	ARN
ARN20	ARN
ARN21	ARN
ARN25	ARN
ARN26	ARN
ARN27	ARN
BAV01a	BAV
BAV02a	BAV
BAV03a	BAV
BAV04a	BAV
BAV05a	BAV
BAV07a	BAV
BAV08a	BAV
BAV11a	BAV
BAV12a	BAV
BAV13a	BAV
BAV14a	BAV
BAV16a	BAV
BAV17a	BAV
BAV18a	BAV
BAV19a	BAV
BAV21a	BAV
BAY03	BAY
BAY04	BAY
BAY07	BAY
BAY10	BAY
BAY11	BAY
BAY12	BAY
BAY13	BAY
BAY16	BAY
BAY17	BAY
BAY18	BAY
BAY20	BAY
BAY21	BAY
BAY23	BAY
BAY27	BAY
BAY29	BAY
BEN01	BEN
BEN02	BEN
BEN03	BEN
BEN04	BEN
BEN05	BEN
BEN06	BEN
BEN07	BEN
BEN08	BEN
BEN09	BEN
BEN10	BEN
BEN11	BEN
BEN12	BEN
BEN13	BEN
BEN14	BEN
BEN15	BEN
BEN16	BEN
BEN17	BEN
BEN18	BEN
BEN19	BEN
BEN20	BEN
BEN21	BEN
BEN22	BEN
BOI02a	BOI
BOI03a	BOI
BOI04a	BOI
BOI05a	BOI
BOI06a	BOI
BOI07a	BOI
BOI11a	BOI
BOI15a	BOI
BOI18a	BOI
BOI19a	BOI
BOI21a	BOI
BOI23a	BOI
BOI24a	BOI
BOI25a	BOI
BOI26a	BOI
BOI27a	BOI
BON02	BON
BON03	BON
BON05	BON
BON07	BON
BON08	BON
BON09	BON
BON13	BON
BON15	BON
CAD01	CAD
CAD02	CAD
CAD03	CAD
CAD04	CAD
CAD05	CAD
CAD06	CAD
CAD08	CAD
CAD09	CAD
CAG03a	CAG
CAG07a	CAG
CAG08a	CAG
CAG11a	CAG
CAG12a	CAG
CAG19a	CAG
CAG23a	CAG
CAG25a	CAG
CAG26a	CAG
CAG27a	CAG
CAG28a	CAG
CAR12	CAR
CAR14	CAR
CAR15	CAR
CAR21	CAR
CAR28	CAR
CAR44	CAR
CAS01	CAS
CAS03	CAS
CAS04	CAS
CAS05	CAS
CAS07	CAS
CAS08	CAS
CAS09	CAS
CAS10	CAS
CAZ01	CAZ
CAZ02	CAZ
CAZ03	CAZ
CAZ04	CAZ
CAZ05	CAZ
CAZ06	CAZ
CAZ07	CAZ
CAZ08	CAZ
CAZ09	CAZ
CAZ10	CAZ
CAZ11	CAZ
CAZ12	CAZ
CAZ13	CAZ
CAZ14	CAZ
CAZ15	CAZ
CAZ16	CAZ
CAZ17	CAZ
CAZ18	CAZ
CAZ19	CAZ
CAZ20	CAZ
CAZ21	CAZ
CEN02	CEN
CEN03	CEN
CEN04	CEN
CEN05	CEN
CEN06	CEN
CEN07	CEN
CEN14	CEN
CEN15	CEN
CEN18	CEN
COC01b1	COC
COC02	COC
COC03	COC
COC04b1	COC
COC06	COC
COC08	COC
COC09	COC
COC10	COC
COC12	COC
COC14	COC
COC15	COC
COC17	COC
COC18	COC
COC19	COC
COC20	COC
COC23	COC
COC29	COC
COD01	COD
COD02	COD
COD03	COD
COD04	COD
COD05	COD
COD06	COD
COD07	COD
COD08	COD
COD09	COD
COD10	COD
COD11	COD
COD12	COD
COD13	COD
COD14	COD
COD15	COD
COD16	COD
COD17	COD
COD18	COD
COD19	COD
COD20	COD
COD21	COD
COD22	COD
CPA01	CPA
CPA02	CPA
CPA03	CPA
CPA04	CPA
CPA05	CPA
CPA06	CPA
CPA07	CPA
CPA08	CPA
CPA09	CPA
CPA10	CPA
CPA11	CPA
CPA12	CPA
CPA13	CPA
CPA14	CPA
CPA15	CPA
CPA16	CPA
CPA17	CPA
CPA18	CPA
CPA19	CPA
CPA20	CPA
CPA21	CPA
CPA22	CPA
CUE01	CUE
CUE02	CUE
CUE05	CUE
CUE06	CUE
CUE07	CUE
CUE09	CUE
CUE10	CUE
CUE12	CUE
CUE13	CUE
CUE14	CUE
CUE15	CUE
CUE16	CUE
CUE17	CUE
CUE18	CUE
CUE19	CUE
CUE20	CUE
CUE21	CUE
CUE22	CUE
CUE23	CUE
CUE24	CUE
CUE25	CUE
CUE27	CUE
CUE30	CUE
EST01	EST
EST02	EST
EST03	EST
EST04	EST
EST05	EST
EST06	EST
EST07	EST
EST08	EST
EST10	EST
EST11	EST
EST12	EST
EST13	EST
EST14	EST
EST15	EST
EST16	EST
EST17	EST
EST18	EST
EST19	EST
EST20	EST
EST21	EST
EST22	EST
FCN101	FCN
FCN12	FCN
FCN16	FCN
FCN19	FCN
FCN2	FCN
FCN21	FCN
FCN24	FCN
FCN26	FCN
FCN33	FCN
FCN36	FCN
FCN41	FCN
FCN45	FCN
FCN48	FCN
FCN5	FCN
FCN52	FCN
FCN56	FCN
FCN57	FCN
FCN64	FCN
FCN69	FCN
FCN7	FCN
FCN73	FCN
FCN76	FCN
FCN79	FCN
FCN82	FCN
FCN85	FCN
FCN88	FCN
FCN90	FCN
FCN94	FCN
FCN98	FCN
GAU01	GAU
GAU02	GAU
GAU03	GAU
GAU04	GAU
GAU05	GAU
GAU06	GAU
GAU07	GAU
GAU08	GAU
GAU09	GAU
GAU10	GAU
GAU11	GAU
GAU12	GAU
GAU13	GAU
GAU14	GAU
GAU15	GAU
GAU16	GAU
GAU17	GAU
GAU18	GAU
GAU19	GAU
GAU20	GAU
GAU21	GAU
GAU22	GAU
GEA01	GEA
GEA02	GEA
GEA03	GEA
GEA04	GEA
GEA05	GEA
GEA06	GEA
GEA07	GEA
GEA08	GEA
GEA09	GEA
GEA10	GEA
GEA11	GEA
GEA12	GEA
GEA13	GEA
GEA14	GEA
GEA15	GEA
GEA16	GEA
GEA17	GEA
GEA18	GEA
GEA19	GEA
GEA20	GEA
GEA21	GEA
GEA22	GEA
GIR01	GIR
GIR02	GIR
GIR03	GIR
GIR04	GIR
GIR05	GIR
GIR06	GIR
GIR07	GIR
GIR08	GIR
GIR09	GIR
GIR10	GIR
GIR11	GIR
GIR12	GIR
GIR13	GIR
GIR14	GIR
GIR15	GIR
GIR16	GIR
GIR17	GIR
GIR18	GIR
GIR19	GIR
GIR20	GIR
GIR21	GIR
GUA03a	GUA
GUA07a	GUA
GUA09a	GUA
GUA10a	GUA
GUA11a	GUA
GUA16a	GUA
GUA21a	GUA
GUA23a	GUA
GUA26a	GUA
GUA27a	GUA
GUA29a	GUA
GUA30a	GUA
HOU01	HOU
HOU02	HOU
HOU03	HOU
HOU04	HOU
HOU05	HOU
HOU06	HOU
HOU07	HOU
HOU08	HOU
HOU09	HOU
HOU10	HOU
HOU11	HOU
HOU12	HOU
HOU13	HOU
HOU14	HOU
HOU15	HOU
HOU18	HOU
HOU19	HOU
HOU20	HOU
HOU21	HOU
HOU22	HOU
HOU23	HOU
HOU24	HOU
HOU25	HOU
HOU28	HOU
HOU29	HOU
JUB01	JUB
JUB02	JUB
JUB03	JUB
JUB04	JUB
JUB05	JUB
JUB06	JUB
JUB07	JUB
JUB08	JUB
JUB09	JUB
JUB10	JUB
JUB11	JUB
JUB12	JUB
JUB13	JUB
JUB14	JUB
JUB15	JUB
JUB16	JUB
JUB17	JUB
JUB18	JUB
JUB19	JUB
JUB20	JUB
JUB21	JUB
KUD01	KUD
KUD02	KUD
KUD03	KUD
KUD04	KUD
KUD05	KUD
KUD06	KUD
KUD07	KUD
KUD08	KUD
KUD09	KUD
KUD10	KUD
KUD11	KUD
KUD12	KUD
KUD14	KUD
KUD20	KUD
LAM01	LAM
LAM02	LAM
LAM03	LAM
LAM04	LAM
LAM05	LAM
LAM06	LAM
LAM07	LAM
LAM08	LAM
LAM09	LAM
LCO01	LCO
LCO02	LCO
LCO03	LCO
LCO04	LCO
LCO05	LCO
LCO07	LCO
LCO08	LCO
LCO09	LCO
LCO10	LCO
LCO11	LCO
LCO12	LCO
LCO13	LCO
LCO14	LCO
LCO15	LCO
LCO16	LCO
LCO17	LCO
LCO18	LCO
LCO20	LCO
LCO21	LCO
LCO22	LCO
LCO24	LCO
LCObis01	LCO
LCObis02	LCO
LCObis03	LCO
LCObis04	LCO
LCObis05	LCO
LCObis06	LCO
LCObis07	LCO
LCObis08	LCO
LCObis09	LCO
LCObis10	LCO
LCObis11	LCO
LCObis12	LCO
LCObis13	LCO
LCObis14	LCO
LCObis15	LCO
LCObis16	LCO
LCObis17	LCO
LCObis18	LCO
LCObis19	LCO
LCObis20	LCO
LCObis21	LCO
LCObis22	LCO
LCObis23	LCO
LCObis24	LCO
LCObis25	LCO
LEI01	LEI
LEI02	LEI
LEI03	LEI
LEI05	LEI
LEI06	LEI
LEI08	LEI
LEI09	LEI
LEI14	LEI
LEI15	LEI
LEI16	LEI
LEI19	LEI
LEI21	LEI
LEI22	LEI
LEI24	LEI
LEI25	LEI
LEI26	LEI
LEI27	LEI
LEI28	LEI
LEI29	LEI
LEI30	LEI
LEI39	LEI
LIM01	LIM
LIM02	LIM
LIM03	LIM
LIM04	LIM
LIM05	LIM
LIM06	LIM
LIM07	LIM
LIM08	LIM
LIM09	LIM
LIM10	LIM
LIM11	LIM
LIM12	LIM
LIM13	LIM
LIM14	LIM
LIM15	LIM
LIM16	LIM
LIM17	LIM
LIM18	LIM
LIM19	LIM
LIM20	LIM
LIM21	LIM
LIM22	LIM
LIM23	LIM
LIM24	LIM
LIM25	LIM
MAD01	MAD
MADbis01	MAD
MADbis02	MAD
MADbis03	MAD
MADbis04	MAD
MADbis05	MAD
MADbis06	MAD
MADbis07	MAD
MADbis08	MAD
MADbis09	MAD
MADbis10	MAD
MADbis11	MAD
MADbis12	MAD
MADbis13	MAD
MADbis14	MAD
MADbis15	MAD
MADbis16	MAD
MADbis17	MAD
MADbis18	MAD
MADbis19	MAD
MADbis20	MAD
MADbis21	MAD
MAG01	MAG
MAG02	MAG
MAG04	MAG
MAG06	MAG
MAG09	MAG
MAG10	MAG
MAG13	MAG
MAG14	MAG
MAG15	MAG
MAG16	MAG
MAG17	MAG
MAG18	MAG
MAG19	MAG
MAG20	MAG
MAG21	MAG
MAU09	MAU
MAU10	MAU
MAU16	MAU
MAU19	MAU
MAU21	MAU
MAU22	MAU
MAU24	MAU
MAUbis01	MAU
MAUbis05	MAU
MAUbis06	MAU
MAUbis10	MAU
MAUbis12	MAU
MAUbis14	MAU
MAUbis16	MAU
MAUbis24	MAU
MAZ01	MAZ
MAZ02	MAZ
MAZ03	MAZ
MAZ04	MAZ
MAZ05	MAZ
MAZ06	MAZ
MAZ07	MAZ
MAZ08	MAZ
MAZ09	MAZ
MAZ10	MAZ
MAZ11	MAZ
MAZ12	MAZ
MAZ13	MAZ
MAZ14	MAZ
MAZ15	MAZ
MAZ16	MAZ
MAZ17	MAZ
MAZ18	MAZ
MAZ19	MAZ
MAZ20	MAZ
MAZ21	MAZ
MIM01	MIM
MIM02	MIM
MIM03b1	MIM
MIM04	MIM
MIM05	MIM
MIM06	MIM
MIM08	MIM
MIM09	MIM
MIM10	MIM
MIM11	MIM
MIM13	MIM
MIM18	MIM
MIM19	MIM
MIM20	MIM
MIM21	MIM
MIM25	MIM
MIM26	MIM
MIM29	MIM
MON20	MON
MON21	MON
MON22	MON
MON23	MON
MON24	MON
MON25	MON
MTG01	MTG
MTG02	MTG
MTG03	MTG
MTG04	MTG
MTG05	MTG
MTG06	MTG
MTG07	MTG
MTG08	MTG
MTG09	MTG
MTG10	MTG
MTG11	MTG
MTG12	MTG
MTG13	MTG
MTG14	MTG
MTG15	MTG
MTG16	MTG
MTG17	MTG
MTG18	MTG
MTG19	MTG
MTG20	MTG
MTG21	MTG
MUR03	MUR
MUR04	MUR
MUR11	MUR
MUR12	MUR
MUR13	MUR
MUR24	MUR
MUR25	MUR
OLB00	OLB
OLB23	OLB
OLB27	OLB
OLB40	OLB
OLB48	OLB
OLB49	OLB
OLB52	OLB
OLB54	OLB
OLB59	OLB
OLB66	OLB
OLB72	OLB
OLB73	OLB
OLB75	OLB
OLB78	OLB
OLB82	OLB
OLB84	OLB
OLB87	OLB
OLB91	OLB
OLB92	OLB
OLB94	OLB
OLO01	OLO
OLO02	OLO
OLO03	OLO
OLO04	OLO
OLO05	OLO
OLO06	OLO
OLO08	OLO
OLO09	OLO
OLO10	OLO
OLO11	OLO
OLO12	OLO
OLO14	OLO
OLO15	OLO
OLO16	OLO
OLO17	OLO
OLO18	OLO
OLO19	OLO
OLO20	OLO
OLO21	OLO
OLO22	OLO
OLO24	OLO
OLO25	OLO
OLO28	OLO
OLO29	OLO
ONA01	ONA
ONA02	ONA
ONA03	ONA
ONA04	ONA
ONA05	ONA
ONA06	ONA
ONA07	ONA
ONA08	ONA
ONA09	ONA
ONA10	ONA
ONA11	ONA
ONA12	ONA
ONA13	ONA
ONA14	ONA
ONA15	ONA
ONA16	ONA
ONA17	ONA
ONA18	ONA
ONA19	ONA
ONA20	ONA
ONA21	ONA
ONA22	ONA
ONA23	ONA
ONA24	ONA
ORI01	ORI
ORI02	ORI
ORI03	ORI
ORI05b1	ORI
ORI06	ORI
ORI07	ORI
ORI09	ORI
ORI10	ORI
ORI12	ORI
ORI13	ORI
ORI14	ORI
ORI15	ORI
ORI17	ORI
ORI18	ORI
ORI21	ORI
ORI23	ORI
ORI24	ORI
ORI25	ORI
ORI26	ORI
ORI27	ORI
ORI28	ORI
ORI29	ORI
ORI30	ORI
OVA02	OVA
OVA03	OVA
OVA04	OVA
OVA05	OVA
OVA06	OVA
OVA07	OVA
OVA08	OVA
OVA10	OVA
OVA11	OVA
OVA12	OVA
OVA13	OVA
OVA14	OVA
OVA15	OVA
OVA16	OVA
OVA18	OVA
OVA19	OVA
OVA20	OVA
OVA21	OVA
OVA22	OVA
OVA23	OVA
OVA24	OVA
OVA25	OVA
PAN01	PAN
PAN02	PAN
PAN04	PAN
PAN05	PAN
PAN06	PAN
PAN07	PAN
PAN08	PAN
PAN11	PAN
PAN12	PAN
PAN14	PAN
PAN15	PAN
PAN18	PAN
PAN20	PAN
PAN21	PAN
PAN22	PAN
PAN23	PAN
PAN25	PAN
PCI01	PCI
PCI02	PCI
PCI03	PCI
PCI04	PCI
PCI05	PCI
PCI06	PCI
PCI07	PCI
PCI08	PCI
PCI09	PCI
PCI10	PCI
PCI11	PCI
PCI12	PCI
PCI13	PCI
PCI14	PCI
PCI15	PCI
PCI16	PCI
PCI17	PCI
PCI18	PCI
PCI19	PCI
PCI20	PCI
PCI21	PCI
PCI22	PCI
PDL01	PDL
PDL02	PDL
PDL03	PDL
PDL04	PDL
PDL05	PDL
PDL06	PDL
PDL07	PDL
PDL08	PDL
PDL09	PDL
PDL10	PDL
PDL11	PDL
PDL12	PDL
PDL13	PDL
PDL14	PDL
PDL15	PDL
PDL16	PDL
PDL17	PDL
PDL18	PDL
PDL19	PDL
PDL20	PDL
PDL21	PDL
PDL22	PDL
PET02	PET
PET04	PET
PET05	PET
PET06	PET
PET07	PET
PET09	PET
PET11	PET
PET12	PET
PET13	PET
PET14	PET
PET16	PET
PET17	PET
PET20	PET
PET21	PET
PET22	PET
PET23	PET
PET24	PET
PET26	PET
PET27	PET
PET28	PET
PET29	PET
PET30	PET
PEZ01	PEZ
PEZ02	PEZ
PEZ03	PEZ
PEZ04	PEZ
PEZ05	PEZ
PEZ06	PEZ
PEZ07	PEZ
PEZ08	PEZ
PEZ09	PEZ
PEZ10	PEZ
PEZ11	PEZ
PEZ12	PEZ
PEZ13	PEZ
PEZ14	PEZ
PEZ15	PEZ
PEZ16	PEZ
PEZ17	PEZ
PEZ18	PEZ
PEZ19	PEZ
PEZ20	PEZ
PEZ21	PEZ
PEZ22	PEZ
PFQ01	PFQ
PFQ02	PFQ
PFQ03	PFQ
PFQ04	PFQ
PFQ05	PFQ
PFQ06	PFQ
PFQ07	PFQ
PFQ08	PFQ
PFQ09	PFQ
PFQ10	PFQ
PFQ11	PFQ
PFQ12	PFQ
PFQ13	PFQ
PFQ14	PFQ
PFQ15	PFQ
PFQ16	PFQ
PFQ17	PFQ
PFQ18	PFQ
PFQ19	PFQ
PFQ20	PFQ
PFQ21	PFQ
PIN04a	PIN
PIN05a	PIN
PIN06a	PIN
PIN10a	PIN
PIN14a	PIN
PIN15a	PIN
PIN16a	PIN
PIN24a	PIN
PIN25a	PIN
PIN26a	PIN
PIN27a	PIN
PIN29a	PIN
PLE01	PLE
PLE03b1	PLE
PLE04b1	PLE
PLE05	PLE
PLE06	PLE
PLE07	PLE
PLE08	PLE
PLE09	PLE
PLE11	PLE
PLE12	PLE
PLE15	PLE
PLE16	PLE
PLE19	PLE
PLE21	PLE
PLE26	PLE
PLE27	PLE
PLE28	PLE
PLE29	PLE
PLE30	PLE
PUE01	PUE
PUE03	PUE
PUE04	PUE
PUE05	PUE
PUE06	PUE
PUE08	PUE
PUE10	PUE
QUA05	QUA
QUA17	QUA
QUA33	QUA
QUA56	QUA
QUA58	QUA
QUA61	QUA
QUA62	QUA
QUA63	QUA
QUA65	QUA
QUA76	QUA
QUA82	QUA
QUA85	QUA
QUA86	QUA
QUA87	QUA
QUA88	QUA
QUA95	QUA
QUI01	QUI
QUI02	QUI
QUI03	QUI
QUI04	QUI
QUI05	QUI
QUI06	QUI
QUI07	QUI
QUI08	QUI
QUI09	QUI
QUI10	QUI
QUI11	QUI
QUI12	QUI
QUI13	QUI
QUI14	QUI
QUI15	QUI
QUI16	QUI
QUI17	QUI
QUI18	QUI
QUI19	QUI
QUI20	QUI
QUI21	QUI
QUI22	QUI
RIO01	RIO
RIO02	RIO
RIO03	RIO
RIO04	RIO
RIO05	RIO
RIO06	RIO
RIO07	RIO
RIO08	RIO
RIO09	RIO
RIO10	RIO
RIO11	RIO
RIO12	RIO
RIO13	RIO
RIO14	RIO
RIO15	RIO
RIO16	RIO
RIO17	RIO
RIO18	RIO
RIO19	RIO
RIO20	RIO
RIO21	RIO
RIO22	RIO
RIO23	RIO
RIO24	RIO
ROS08	ROS
ROS09	ROS
ROS10	ROS
ROS17	ROS
ROS18	ROS
ROS19	ROS
ROS20	ROS
ROS21	ROS
ROS22	ROS
ROS26	ROS
SAC01b1	SAC
SAC02b1	SAC
SAC03	SAC
SAC04	SAC
SAC05	SAC
SAC12	SAC
SAC16	SAC
SAC18	SAC
SAC19	SAC
SAC29	SAC
SAH01	SAH
SAH02	SAH
SAH03	SAH
SAH04	SAH
SAH05	SAH
SAH06	SAH
SAH07	SAH
SAH08	SAH
SAH09	SAH
SAH10	SAH
SAH11	SAH
SAH12	SAH
SAH13	SAH
SAH14	SAH
SAH15	SAH
SAH16	SAH
SAH17	SAH
SAH18	SAH
SAH19	SAH
SAH20	SAH
SAH21	SAH
SAH22	SAH
SAL09	SAL
SAL10	SAL
SAL14	SAL
SAL16	SAL
SAL17	SAL
SAL20	SAL
SAL21	SAL
SAL24	SAL
SAL25	SAL
SAL30	SAL
SCD01	SCD
SCD02	SCD
SCD03	SCD
SCD04	SCD
SCD05	SCD
SCD06	SCD
SCD07	SCD
SCD08	SCD
SCD09	SCD
SCD10	SCD
SCD11	SCD
SCD12	SCD
SCD13	SCD
SCD14	SCD
SCD15	SCD
SCD16	SCD
SCD17	SCD
SCD18	SCD
SCD19	SCD
SCD20	SCD
SCD21	SCD
SCD22	SCD
SEB01	SEB
SEB02	SEB
SEB03	SEB
SEB04	SEB
SEB05	SEB
SEB06	SEB
SEB07	SEB
SEB08	SEB
SEB09	SEB
SEB10	SEB
SEB11	SEB
SEB13	SEB
SEB14	SEB
SEB15	SEB
SEB16	SEB
SEB17	SEB
SEB18	SEB
SEB19	SEB
SEB20	SEB
SEB21	SEB
SEB22	SEB
SEB23	SEB
SEB24	SEB
SEB25	SEB
SEG01	SEG
SEG02	SEG
SEG03	SEG
SEG05	SEG
SEG06	SEG
SEG07	SEG
SEG08	SEG
SEG09	SEG
SEG10	SEG
SEG11	SEG
SEG12	SEG
SEG13	SEG
SEG14	SEG
SEG15	SEG
SEG16	SEG
SEG17	SEG
SEG18	SEG
SEG19	SEG
SEG21	SEG
SIDbis01	SID
SIDbis02	SID
SIDbis03	SID
SIDbis04	SID
SIDbis05	SID
SIDbis06	SID
SIDbis07	SID
SIDbis08	SID
SIDbis09	SID
SIDbis10	SID
SIDbis11	SID
SIDbis12	SID
SIDbis13	SID
SIDbis14	SID
SIDbis15	SID
SIDbis16	SID
SIDbis17	SID
SIDbis18	SID
SIDbis19	SID
SIDbis20	SID
SIDbis21	SID
SIDbis22	SID
SIE01	SIE
SIE02	SIE
SIE03	SIE
SIE04	SIE
SIE06	SIE
SIE08	SIE
SIE09	SIE
SIE10	SIE
SIN01	SIN
SIN02	SIN
SIN03	SIN
SIN04	SIN
SIN05	SIN
SIN06	SIN
SIN07	SIN
SIN08	SIN
SIN09	SIN
SIN10	SIN
SIN11	SIN
SIN12	SIN
SIN13	SIN
SIN14	SIN
SIN15	SIN
SIN16	SIN
SIN17	SIN
SIN18	SIN
SIN19	SIN
SIN20	SIN
SIN21	SIN
SIN22	SIN
SOB01	SOB
SOB02	SOB
SOB03	SOB
SOB04	SOB
SOB05	SOB
SOB06	SOB
SOB07	SOB
SOB08	SOB
SOB09	SOB
SOB10	SOB
SOB11	SOB
SOB12	SOB
SOB13	SOB
SOB14	SOB
SOB15	SOB
SOB16	SOB
SOB17	SOB
SOB18	SOB
SOB19	SOB
SOB20	SOB
SOB21	SOB
SOB22	SOB
SOB23	SOB
SOB24	SOB
STJ01	STJ
STJ02	STJ
STJ03	STJ
STJ05	STJ
STJ06	STJ
STJ08	STJ
STJ11	STJ
STJ12	STJ
STJ13	STJ
STJ14	STJ
STJ15	STJ
STJ16	STJ
STJ17	STJ
STJ18	STJ
STJ19	STJ
STJ20	STJ
STJ21	STJ
STJ22	STJ
STJ23	STJ
STJ25	STJ
STJ26	STJ
STJ27	STJ
STJ28	STJ
STJ29	STJ
STJ30	STJ
TAB01	TAB
TAB02	TAB
TAB04	TAB
TAB05	TAB
TAB06	TAB
TAB07	TAB
TAB08	TAB
TAB09	TAB
TAB10	TAB
TAB11	TAB
TAB12	TAB
TAB13	TAB
TAB14	TAB
TAB15	TAB
TAB16	TAB
TAB17	TAB
TAB18	TAB
TAB19	TAB
TAB20	TAB
TAB23	TAB
TAB24	TAB
TAB25	TAB
TAJ01	TAJ
TAJ02	TAJ
TAJ03	TAJ
TAJ04	TAJ
TAJ05	TAJ
TAJ06	TAJ
TAJ07	TAJ
TAJ08	TAJ
TAJ09	TAJ
TAJ10	TAJ
TAJ11	TAJ
TAJ12	TAJ
TAJ13	TAJ
TAJ14	TAJ
TAJ15	TAJ
TAJ16	TAJ
TAJ17	TAJ
TAJ18	TAJ
TAJ19	TAJ
TAJ20	TAJ
TAJ21	TAJ
TAJ22	TAJ
TAL01	TAL
TAL02	TAL
TAL03	TAL
TAL04	TAL
TAL05	TAL
TAL06	TAL
TAL07	TAL
TAL08	TAL
TAL09	TAL
TAL10	TAL
TAL11	TAL
TAL12	TAL
TAL13	TAL
TAL14	TAL
TAL15	TAL
TAL16	TAL
TAL17	TAL
TAL18	TAL
TAL19	TAL
TAL20	TAL
TAL21	TAL
TALbis01	TAL
TALbis02	TAL
TALbis03	TAL
TALbis04	TAL
TALbis05	TAL
TALbis06	TAL
TALbis07	TAL
TALbis08	TAL
TALbis09	TAL
TALbis10	TAL
TALbis11	TAL
TALbis12	TAL
TALbis13	TAL
TALbis14	TAL
TALbis15	TAL
TALbis16	TAL
TALbis17	TAL
TALbis18	TAL
TALbis19	TAL
TALbis20	TAL
TALbis21	TAL
TALbis22	TAL
TALbis23	TAL
TALbis24	TAL
TALbis25	TAL
TAM01b1	TAM
TAM02	TAM
TAM03b1	TAM
TAM06	TAM
TAM08	TAM
TAM09	TAM
TAM11	TAM
TAM14	TAM
TAM18	TAM
TAM20	TAM
TAM22	TAM
TAM25	TAM
TAM26	TAM
TAM27	TAM
TBY01	TBY
TBY02	TBY
TBY03	TBY
TBY04	TBY
TBY05	TBY
TBY06	TBY
TBY07	TBY
TBY08	TBY
TBY09	TBY
TBY10	TBY
TBY11	TBY
TBY12	TBY
TBY13	TBY
TBY14	TBY
TBY15	TBY
TBY16	TBY
TBY17	TBY
TBY18	TBY
TBY19	TBY
TBY20	TBY
TBY21	TBY
TBY22	TBY
VER01	VER
VER02	VER
VER03	VER
VER04	VER
VER05	VER
VER06	VER
VER07	VER
VER09	VER
VER11	VER
VER13	VER
VER14	VER
VER15	VER
VER17	VER
VER18	VER
VER19	VER
VER20	VER
VER21	VER
VER22	VER
VER23	VER
VER24	VER
VER25	VER
VER26	VER
VER28	VER
VER29	VER
VER30	VER
VMA01	VMA
VMA02	VMA
VMA03	VMA
VMA04	VMA
VMA05	VMA
VMA06	VMA
VMA07	VMA
VMA08	VMA
VMA09	VMA
VMA10	VMA
VMA11	VMA
VMA12	VMA
VMA13	VMA
VMA14	VMA
VMA15	VMA
VMA16	VMA
VMA17	VMA
VMA18	VMA
VMA19	VMA
VMA20	VMA
VMA21	VMA
VMQ05	VMQ
VMQ06	VMQ
VMQ09	VMQ
VMQ10	VMQ
VMQ11	VMQ
VMQ14	VMQ
VMQ15	VMQ
VMQ16	VMQ
VMQ17	VMQ
VMQ18	VMQ
